# DNA-SaM, a robust system for large-scale data storage

**DOI:** 10.1101/2024.11.04.621825

**Authors:** Xiaoluo Huang, Yu Wang, Jiaxin Xu, Ziang Nie, Jiaquan Huang, Yaxin Wu, Zhiwei Qin, Junbiao Dai, Yang Wang

## Abstract

DNA data storage offers a viable strategy to address the impending data explosion. Early attempts to harness DNA as a storage medium have encountered scalability limitations, largely due to the complexity of codec algorithms, the generation of biochemically harmful sequences and lack of a robust architecture. We present “DNA-SaM”, a novel system designed for DNA data storage, which achieves linear computational complexity and strict bio-constraint adherence, ensuring high coding efficiency and fidelity. It encoded data at speeds surpassing classic systems by over 2 orders of magnitude, with this superiority changes across various encoding algorithms. Importantly, DNA-SaM effectively eliminates any sequence that could be deleterious to *in vitro* and *in vivo* biochemical processes, including homopolymer runs, tandem repeat motifs, and potential promoter sequences, *etc*. It also involves an advanced DNA data storage architecture that incorporates a two-tiered indexing system and a novel “storage unit” distribution paradigm for large-scale data storage. It is further validated by practical data storage both *in vitro* and *in vivo* with a 100% success rate. Our system is capable of storing data over 10^39^ PB, which marks a critical advancement in the scalability of DNA-based data storage.
