## Supplementary material 3 for "DNA-SaM, a robust system for large-scale data storage"

### Sheet: story
name	length	sequence
seq_0	519	ACGTCACGCCACTTTCTACCCCGCCCGGATTTACATGGTCTTATCCAAGTACGGCCTCCAGCCTTGTACGATTTGGGTGGTGACGGACGTCTCGGAGTTCCTAATATTTTCCGACGGCGAACCTATTTCGAGTTGTAAAGCAGGCCAGAAGTTCCAAACCTGCTTAAGCCAGAGACAACTTTGATTGGACGATGGCCTGACCAATACACTAAGTCCCGACTATGGTTCCTCAGTATACCATCTTGACTGGCTTGTTAGGACTCGTATACTTACACGTATTGTTCAGGCAACTTCACGTCCAATTTGAAGCACTTCTTGAAAAGCTGCTCACTGACCGGTACACTGCTGGGACAACCATAGAATTCCAAATTACCACGGCAGATTGACCCTCGAATTTGT…
seq_1	515	ACGTCACGCCACTTTCTACCGGCGGGCCATTGCGGCGCATGCGGATAATGGTGGACCTAGCCGCACGTCCACAGGATTCGTAGTAGGTCTATGTTATATAAAGCCTCTGAGCCAACGTGAATTCGTGTTTGCTAAACATGATAGCGCCGCTGGGACAATGGATCCAACGCTCGTGTCCAACTGGTTGAGCCAAACCTTCAACTACTGTATTATAATGACGGTTTCATATAGAACTAAGAACCCACGGTTCACGCCTTGTAAGACTTTCCAGCAGCCATACTCAAGCCATAGGAATAGGTTTAATATAACCGTTATGAGCACCTGAACTCGCGGAATATCTCATGAGTTTGGCATCCGCTTAACCTTCTAAGGCGGTTGCAACCATGTTGGTTTAGCCAT…
seq_2	194	ACGTCACGCCACTTTCTACCCGATCGTTGCACCTCTTGACCCGACCGTAGGCAGGTTCTGCTCATATGTATCTCCTGGGTGTACACACCCACGATACTGGAATAAGCTCCCGTGTAGTTGTGGCGCCTCCAGCTCGATTTTCGAACCTGCCAAGTCTGTGACTGCGACCCAAGCGTTGGGACTGCGAGGGTAAG
seq_3	515	ACGTCACGCCACTTTCTACCTTGGGCGGAATGGTCGAATCTCCAAGGTCCCGGCGGGCCTCACAATCCTAGGTGTTATGTCCAATTGACATAAATGGTCGAATGGGTCGTATCGGAGCGAACCTTTCGTGGATGTGCTTGTAGGCCTGAGAGTTGCAACTGCCTCACTGGCGAGGTCCCGCGGCAAATAACCCTGGGTGGCGTATCGCCATATACGATCCCAGGCTGGTAGTTGGCAGTTGGGCTTGCGAGGACCATGTTAATTAATGGGCCATACTGAGATTGGTTATATAACCGGAACACTAATTATGAAATTCGACCCGGTTTGTCGTGCGATTGGTTGCTTACGATAACAATAAGCCTCTATAATGGTGACTGTCCACGGTGCTAATTGACTTCC…
seq_4	515	ACGTCACGCCACTTTCTACCTTATTTAACGGAGTTCAACAACGTAACATATCGAGGCACTGTCGTTGTAATGCGGCCACTATAAATGTACGGGTTTCGTGCCGGTTCGTACAAACCCAACCGTAATTACATCGGTGGTCCGTCGAATTACTACCGTGCCCTACATTATCTGGCGGACCCAAGCTTAACCACAATCCTTGTTGAAACGCCTCGTAACAACGCAAGATATCTGAATAAGAAATCCTGCCGTTTGATCCCGCACAATGTTGCATAGGCCTCGTGCCGGAATGGTCCTGGTGTTTTCCGACGGTGAATTCCGGCGCGTATCGGACCCATAGGCCTCGTGCCGTATGAAATCCGCCTAGGCTAAGCGAGATCGTTGTGTTTGCTAAACATGATG…
seq_5	531	ACGTCACGCCACTTTCTACCAGGGTTTGTTAATAAATTAATAAATTAATAAATTAAAATCAAACGACGGATGCTTAACTAAACTTCAGCCTATTCTCGGTGGTCTGTAATCGAGGGATCTTAGGAACGGATGGGTATTGGCCACGTCGGGATACAAGAATAATTTGCGGGTTGTGTTCAGGCGCTAATACTCTAGTATCTATTTCACAGGAGTCTGAGAGGCTTCTCATCGTACACGGCCTAGCTCGTAAAACTAGATGCTCCGATGCTCCGATGCTCCGATGCTCCGATGCTCCGATGCTCCGATGCTCCGATGCTCCGATGCTCCGATGCTCCGAAGGTGACGTTCTTGCCCAAGTCACGAGCTCGACGACAAAGCTTCCTGACTCCAGTTCTCTTT…
seq_6	515	ACGTCACGCCACTTTCTACCAACCCGCCGCCAGCTTCTGAATAATTATGAACTTAAAGTAGTGGGACCAATCCGCAGGTACACTAAGTTCCAGGTGCTCTAACGACGTACCAATAGTGGTCGCGATAGGGCTTTATTTGACACGTATTGGCACTGCTTCGTAACCAGGTTCCCACATTTGATCCATCGCCGGGATTCCAAGTGAGAATGCCAATGGTCTCATACTTGGATTATAGTTTATATTATCGCCGAGCGCCGATTAACGTGGTCAATATGATTACGTATTTACCTAGTAGAACTAGCTTATCATGGCTTCAGCCTTGTAGAGGCTCAAATACTGAGCATCTAAATAACAATGGTCTTATACGGCCCGTGAAACCTAAGCTTCTGAGTTGGCATA…
seq_7	518	ACGTCACGCCACTTTCTACCATTTAAAGATAACAATAAGCCTCTACAACGGCGGCATGGTAGGCCGGCGGTCAATGATAATCGCATTCAGGTGTTATATACGGTTAAGGCACATTGGCCAACTGGTGGGCCGGCTAAATGGCACGGTTATTGCTACGGTACCGCCTAATATTTCCTAGAAACACCTCGCCGGGATTAATCTGTGTGTGTTCATCGTGCCGAAGAACTCCCGGTTCAACCGCCAGTGGGTGCTTAACTTATACAACCCTGGTCGCGTAAGTTCCGCGGAGTTCCTAATATTGGACACACGCCATTTGAAGCTGCTCACTGACCCTAACTAAAGGACTATGAATGGTCGGTCTTATCCAAGTACTGGAGGTTCACGCGGCGCGGCATTTCA…
seq_8	515	ACGTCACGCCACTTTCTACCAGGGTTTAGAACTCCGAATTCCGGACAACGGCCGGTTCACAGCGATCCAATTGACTCTATACGGTACACGGCGTTTCATAGCTACCACTTCGTTGGGTAACACCGTTGATTGTTAAAGGTGGTCGAGTCATGGACGCCATGGCGCAACGCTCTTGAGGATTGGAGGTTACGGTGCTAATCTAATTCACCATGGTCTAGCCGTGCTTTGACCTTGTGCGATTCACGAACCCACCCAAACCGAACACACCGCTTAACTGCTGGGACAACCTGCTGGTAATATTTATAATATGGTAGTAGACCCTTGGTCCAGCCAATCACATGCTTTAGTAATTACAGGGTCTTGTTATGGTGTGTTAGGCTAATCGTCGTTGTAAAGGGT…
seq_9	519	ACGTCACGCCACTTTCTACCAACAAACCCGGCTTTAATGTTCTAAGATAATCGCCATTAGGTGTTGTACGCTTTGGATAATGATAACAATGCATCCATTGGAATCGCGCTTCAGGCGGATTGCGTCACGTAAGTAATGCCTTCGAACTGTGTAACTGTTAGTAATGTTGGGTCGCTGAAGCACACTAATCTGCAAGAAGCTCGCGGAATTTCGCTGTTTAATTAACACTCCGCCATACCATCTCAATCTCTGACCACCGGAATAACCCATGGCTATACGGACTGTCGGACCCGTGCTGGGTATATGAGAGCCCACAGAACGTTGGATGTGTAACCACACCATGTTTCAGAGTTTCAAACTCTTGAACCAGCGCCTCAGACTCTCACATCGTTGCAACTT…
seq_10	515	ACGTCACGCCACTTTCTACCAATTTGTTGAATCAACAAGCCTCTACCCAGTAGTTATTCACGCCGATTGAGGTGCCGGTTACATGGTCAGATACATCCGGTAGAGACCTGTAGTTGTGCTTTAAGTTGATTGAACCCTTATAATATCTGGCACGATTATGGTTCTAGTTGGCCCGGCGGCATCGCGTTCCAAACCGGTATTTAAACTTGTGTAAGTACTCATTAATGATTATCTGGAAGGTGCCGCCAACTGAGGATCTGCTCCAGATCACGTATTCGATTAGACATTGACCTTCCGGACGAACTGTAGTGAATTCGTGTTTGCTAAACATGGGTTCAGCACATAGCCTAAGTTGTACCGGAACAGTGTATTTGGCTTCAGCCTTGTAGGACACCGATG…
seq_11	515	ACGTCACGCCACTTTCTACCCCGGGCGGATTAGTCCACTGCCAAGGACTTTGCGCCAAAGAGCGCCGGACATCCAGCTAATTCAATTGGCCGTGTAAACGAGCCGGGTTCGAGCTTGTTAATGTCTTGTGCGTCACCAGGCGCGTCGGTTGGTGACCAGGGCGTTGGGCTTAGTAAACCGCGCTGGCGACCGTCTGTATGCAGGCCTGAACGACCATAAGTTCTATAGCTAAATATTATGGTCTCAGATTGTCGCGCGTGCACTTGAGCTACCTGAGTTTATCGTTATGTGCTAACGCGGGTTGCCCGGGCTTCCGATCTGCGGGCAGATTAATCAGGCGTAAGCGGTCGAGGTCCTCCAATGCTCGAGCTTGGCGGTTGTTAGAGTTCTTGTGGAGGT…
seq_12	515	ACGTCACGCCACTTTCTACCACCCAAAGGCGTCCCGTTATTACGAGAATTTGACGTTGGCTGAAACATCACTGACCCTGTATTAATTACTGCGGCGTCTCAACGGGCTTCATAAAGCTAATGGCTCAAAGCGTCGAACCTGTAGGTGCGTAGCCCAAACCTGCGAATTCCAATGCTGGAATGAAATTCACCTGCGATTATAAGTGAAGTGCTTACGATCCACCTCAGGTAGTTGGCCCGGCGGCATCGCGTTCGCCCTAAACCAACCAGTCCGGTCGCTGGGACATACTTGGAATTCCAAGGATCTGGGCGGGTTCGCAGCATTACGCCGAGGAAGTGCTTGCTTACGATAACAATAAGCCTCTATTACCACGGCGAGTCCGGCCACACATTAATTCAT…
seq_13	515	ACGTCACGCCACTTTCTACCTTGGGTGGATATTCTATTAGAGACGCTTGCACTGTAGGCATAACTTATGCCTTTGGCGTAAGTGCAGCAATGGGACCTCGTTATCTGGAGGTCCCGAGATCGTTAGCGCAATTGCCGTTAGCACGGTTAGGACTATCCTGCAATAATGGGCTGGTGCATTGTGAATTCGTGTTTGCTAAACATGGGTACACTATTCCGAAGCGGTACCCACGATGGTTGTGGTGGCGAACCTATAGGGCTCTTTGCGGCTGTATTACATGAGTTCCGACCTGTGCGGTGCTCCTGGGTGCCATTTAATTGATACGATTTGTTTTGATATGAATCGAGTAGTAGGCCCCGCCAAGAACCGGCTCTAGCCAATCCTACAGACCGATCTAGT…
seq_14	515	ACGTCACGCCACTTTCTACCTTGTTTGGGTGCTTTGTACGGCGGAGTGTATTTGGCTTCAGCCTTGTATTGTTGAATACGACGGGTAGCAATGTTTCATATAGAACTAAGAATTTGCTGGTGTCGCACCACTTTATAAGTGAAGTGCTGACTCTAAATAACAATAAGCCTCTCTAACAATGGCCTCCACCAACCGCAACCCTTATATGGCGATACTTGCAGTTTCGTGTTGCGTGCTATGGTGTTTCTGTAAATTCTGTAGTATTTGGGCTTAACTTAATTAGATTCGACAAGCTTAACCATAATGGTCTGGTGTCACACCTAGGCCTTTAAATCGGTGATACTTGCAATACTTGGCACCGACTAGAACCCATGGCTTCATCGGCCGCATTTGGAAGTC…
seq_15	519	ACGTCACGCCACTTTCTACCAATAAACCCCGATAACAATGGGCTGAAATCCTTGGGTCAATCACGAATGTAATCAAAATTCGCAGGCTCTGACAATTAGATTATTACGGGTACGCCGCCCATTGTTAACTCATCCAACGACAACGCACAATCGAGTACCAACGACAGCGTCCTTATACAATGGTCGCGCGCCGATTCCTTACATACCATCTACACTGGTATCGTAATTCCGTATTTACGCTTCGTTGGAGGTGTGTCTGTTTGGCTTTAGAGCACGTATTGTAGTAACGGTGCTCTTAGAACTAGTATTGAAGCCCTTGATGGCCGCATTAACACAATCGGTGAGGCACTGTATAACAATAAGCCTCTACAACGGCTTAACAGCTAGACACCGGAAACC…
seq_16	515	ACGTCACGCCACTTTCTACCTTAAATAACCATTCAGCAACACTAGTATCTGGAACTCTACGTGGGCCGCCTTACGGTCAGTGCCGCATATTAATAACAATCAAATCACAGGTCCCATTGGTTACGCCTTGTATATACTTACACGTATTACGAATGCTTCAGAATGTCCAATTTGTGCGGTGAGGCACTAGAACCACCTGACCAACTGGCGCTACTAAAGTGCCATGAAAACGGGCTGTATCGGAGATTAATCCACAATCCACGTTACCATGTCGGATCTATGGAATACACCTTTAGAGACGGTACCCATGGAGGTTGATTACAAGAAACGCCTAGACCACCACGGTCTGGACCTCATTAGAGACTCATAAAGCAGCAATAAGAACCACCAGGGTCCTTA…
seq_17	515	ACGTCACGCCACTTTCTACCAACCCACCGTGCTTTGTACGGCGGAGTGTATTTGGCTTCAGCCTTGTACTTATATGGTCCGGTCCTCTGGTAGGCGTCTCAATTGTGTAGGTCCCACGGGTATGAGACGGCTAACGCTCATCCTAGGTTATAACTGATTAATGAGCTTAACCATTACCACGCGGGTTCCACAATCCGCCCGGCGTATCGTGGTAGCGAATGTTTCATAACGGTGTAGCGCTTAGGTGAATTCGGACTAACTACCCGATGATCTACCATGGTGGCGAAGTACCCGAACCGGATCAGGTTACAGCCACAGGATCTGTAGGTGTTCGTGAACCGGCTAGATCGGAGTTCCCGCCTAGCGCACAATGTCAATTGGCCAAACCTAGGTGTTGCA…
seq_18	515	ACGTCACGCCACTTTCTACCAATTTATTGTGCTTTAGGTCTTGTTCTTAGATGCGGGTTCATGACGGTCTTTGCGGCTGTATTAACGGCGGTGTTACAGGAATGAGTCGCACTCGGGCCAGGATTTGATCAACCGAATGCGGCCATACTGAGATTGGTTATATATTATTACGGGTGCATTTGCTGCCGCGCCGATTCCTTACGGCATATCAATCGTGCCGCTGAATGGTTAGAGACGTCCTGTAACATCCGTCCGGGACCTGGTAGTTATAATCGCTGCCGAGAGAATCAACCCACCTAGGAACTGTATGGTCGGACGCCGATTCCTTACGGATTAACTACCTGACGTTTCAATAGGATCTACCCGGACCCGTTGGTGTGCGCTGAGGTATACTTAGAT…
seq_19	197	ACGTCACGCCACTTTCTACCGGCCGCTTTCGTCACATAACAGGGCCCGTCGGAGGCCTGTAAGGATCGTAAGTTTCCCTGGGCCCACCGGGTAATTTGTTGGCAAATCATATTACGCAAGACGCGGAGACAGGTCCAACACATTCCGACCAAATTAACGAGACCCGCAACTTGACTGGTTGGGACTGCGAGGGTAAG
seq_20	515	ACGTCACGCCACTTTCTACCGGTTTGTTTGTAGGGTTTATCTGGAACCCGACGATCCAATCACAATCCGAGGCTCAACGCCTCGGTCCCGACGGCCGAGCCATAACGAAGAACCCACGACCTTAAGAACTACGGTCAATGTTGTGATAGGCTCTGAGGTTCGAGTACACCGTACCGAGGTTCCCGTAAACGCTATTCCTTACGGCAACGCACCTCTGGTACGGATTAAGCGCACTTCTGGTTAACGGCAAATCTGTTTGGAACCAACGATGTCGGATGCTTACGTAAAGTATGCATGCGGAAGCGCGCTCCATTGGGACCCTTGATGTGTTCGCACGGTTGTCGGGATGCCTCGCGATTATAGTATAATAATGGCAGATTTCTAAGACTAGTCCCGTTG…
seq_21	194	ACGTCACGCCACTTTCTACCGCAGCGTGTGAGATTCATGGCTAGAATCTTATAAAGGGCCCTTGTTGAAATTAGGGTTCCACCACCCATTGGGAATGCCCGGGAAGGGCGCCAGGGTTTATTAAATCCCAAATAATATTAGGAGAGTTCCTTACGCTGTACGTCGCACCTCTAGGTTGGGACTGCGAGGGTAAG
seq_22	515	ACGTCACGCCACTTTCTACCCCGGGTGGGTTATATACCAGGTTGTATACAATAAGTCTCCTATTTGGTACGGCCAGAATCTAGATTCGCGAGATTAGTCCTCGCAGCCAGGTCCCGACCGAGCATTACTGATCCAAGTGAATAATCGCTACTTGCAATATTCTATAGCGGCGACCGTGGAAGGGCTCGAGAACCACGGCTGGTAGTGGTGACATGGTCTCATACTTGGATTATAGTTCATAAAGGTCAATTGCGCCCTAAACCATCAAGGTTACATGCCGCGATCGGTGACCTTAGAGACGCAGTCGGGCAAGCCGCGGCGCGTCAAGAATCGGTACACTGTCGGGACGGACCTCACACGATGGTCCCACGACCATACGAGCCTTGTAGTATTTAAACT…
seq_23	523	ACGTCACGCCACTTTCTACCGGCCCGCCTAAATCCTTGTAAACAACTCAGTTGTCCTAACACCTGATTGTTCCCATACCATCTGCTCGCGCATGGTTTAGATAAACACCAGCTTGTTGGCCTGTAGGATTACCGCGAGAATTCATACTTGCACCTAGCATACCATCCTAGGTGCACTCCGTGGCGGCGTTAGCACTATGCGGTGTACGAATGTCTGGCACAATTATCGCGGCCACGTTGGGTTCCCATAACACGCTTGATAAGCGTCAAATCTTGCACGCACTTATGGACATCTCGAATTAAGACTCAGCGCTTTGACCACAGACACCTGGCGACCTTCGCTTATAACACCAGTGATGAACCACAATTCCAAACCATTATAGCATTCTTTGGGCATGCA…
seq_24	515	ACGTCACGCCACTTTCTACCAATAAATTGCAACAATAACTTCCAACACACTTTCCGGGACAGGGCTACAATCTAATATGTCGGAGTTCAGGCAACCTGCGTTGCCAGGAACCGGCTCCAATCGACACCCGAGGCCCTTGGCACGAGTTACATAGCCCGGAGTTCATGGGCCTGATTAACATTCTCGAATCGAAATCGTTGGTGGGAGGTCTTAGGGTGCTGCCGCTTATTATCTGGTCCCACGAATCCATCGATTAAACACGTAGGTGGCAGGCGTGCTCTGAAGCCCTACACACTAGTTATCCCTAATGGTTACCCAACTTATCTTTGCGGCTGTATTACATGAGTTCATTGATTATACGTCCACCTCTAGGCCAACTGGTGGGCCGGCTAAATGCAG…
seq_25	515	ACGTCACGCCACTTTCTACCCCAAACAAAGTTTCGGGTGGCTGGATGGGTCAGGCTAATAACCGCCGACTCTGAGGGCGAACATTGAGATTGCTGAATAAGAGCGACCAGGGCTTGGTGACCCTTCCAGGCGGACAATACGTTCATCATGCACGTTGCGTCGCCAGCCCAACGACTTCGCGATTGCCAGTCCACTGGTTCAATTCATGCGGTGGCCGTCTTCAAACTTCCACAGACTGTTGCACTCTAAACAATTCTAAGGTCACGCCTACTCTGGTAATGACGGACTTTACGCCGCCGTCGAAGATTGGCTTAGTAGATTCCGAACACCTGGCACGGATCCGTCGATACCGTAGGCACGGAGCGAGTTTAACATCCGATCACTTTGATTACCTAAGTT…
seq_26	515	ACGTCACGCCACTTTCTACCGGCGGGTTGTTTCGTGTTGTTGCAATAATGGTTTCTCGAACACAATCCCAGCTTTGCATGGTGAGTCCCGACTCCAGCCAGGTTCAAGGAGCCAACTGCTGCCGAGGGCTACCCTTACGGCATATGGCATTGCTACATTGCGGCATACGTCCGCGCGATTGTGAATTCGTGTTTGCTAAACATGTTGATCATAATCGAGTTTCAACAGGTCCGGTTGTCGCCTACGGCAAATCTGTTTGGTAATGATTGTCCAATGACCTTAGGTCGAACGGACGCGGTAATTCTGGTCACAAGCACGCCCTAAACCATCAAGGTTACATAATCGAGTCCATGGCGCTTAACCGACAACGGCCGAGGCGTAACCCGCTCACGACAAGTC…
seq_27	518	ACGTCACGCCACTTTCTACCTTAAACAATCTGGATTAGTCAACATTCTAAGGTTGGTGTGTCGATATTCAACATTGGATAACTGGTCCCGACCCGATAACAACGGGCTTCATAAAGCGTATAGGAACCCTGGCATTGATTGGTGTCGCGTGGTACTTAAGGATCGCGGAGTTGACCACACTACACGTTAACTTTGTGCTTACGGTTAACGCATCGTGCCGGAATGGTCGGTCTTATGCAACCCATCCCGTAAACGCTATTGTATCCCGAATTCACGCCGTACGTAATTCCGTACTGTTTAGTCGCCTACGGCAAATCTGTTTGGAACACACCGTAATTCATATAACTGGTCTAATTAGTCATAAGTCCACTAAAGTCCAAACGGTGCTCAAGAATCCAA…
seq_28	515	ACGTCACGCCACTTTCTACCCCACCCGGAATGGTCGAACGGGCTTCATAAAGCAGCAATATATGGGCGGTTGGCGTGTAGTCGGCCATCAGTGTTATATACTGAATAATTGGTAGGTGAAATTCATCCCGCGGCTATGTTCATTGGTCAAGTTCCAGTTATATACTTATAACTTGTATAAGATTAATCCACAATCCGGTTCTATCACTATAAGGTCTCGAGTTATATACCACCTAGGTCCACTATGGACGTACACAATCCGCCCGGCGTATCGTGGATGGCTCTATTGCGGCTTAGAGACTCATAAAGCGTATAGGCACCCTAATGACCCGTTTGCAATGGTCGGGATGTTATATAAATACCACATATATCCTCCTCGAATAACTTATAATCCGCAGTT…
seq_29	515	ACGTCACGCCACTTTCTACCATTTGGGATTCAATCATGCGGTGCTCCTGGGTGGCCTCCACGCCTTAACCTTACGGCTAACTAAATGCACTTGTTACAGGATTATAGTTAACACAAAGGGTCTGCACCTGGTACACCTGCGCACGGTTGTGTCCGAGTTTCGTGCGAACCGGTATTATAAGCATTGGCTAACTTATTCAAACAAATAATCGCCATGTACCGCACAACAGCGGAGTTAGTTCTGTAGCCTGAGGACCACCGCTCCGCAAGTAGCTAATAGGGCTGTATTAGGCTATTATCGCTATAGGCAAGTGTACAACTTTGTAATTGACTCATATGGCATTGCTACTGGCTGGACACTGGCGAGGTCCCGCGGCAAATCCGGGATTCCAACCATTAA…
seq_30	515	ACGTCACGCCACTTTCTACCTTATTTGGACAAACTCGGCCACTCACTTCAGGTGGTCCATGCTGGCAAAATGCCCACCTAGAGCCGTGTAATATACCAAGTTGATGAGGTCAAAGCGACGCTAACAAGATTCCTTTAAGACAACTGGTAGTGCTTGTGGGATCATTAAGTTCTTACTCGGGTTCTATAGCGGTTCTTGATTTACCGTCCAGCGTACGCCTTCCGTTAAAGCCGGGCAGTCTTTGTCAGGACGCTGTATGGGAAACTCTACCGCATGGCCTACCGGCCCACGTAACCCATCACACATCTAGCACGCCATTACCTAGCCGATTCCCTAGAGCTCTCACAGCCTGGTCGTTATAGAATGTCTCAAACGAAGCTGCACCACACAAATACAAGG…
seq_31	515	ACGTCACGCCACTTTCTACCTTGTTTAAGGCATTGTCAGGTTCCACCCACTATGTATCCGGATTACAAGCGGCATTTCCTAGGTTATAACTGATTAATGAGTCCAATTGGTTGACTGGCCCATCTCAACAATCCTTACGGCATATCAATCGTGCCGGAAGTACCCAAACTAGTCGGTTATTCCCGTAAGCCTTGTAGAGAGCTTATAGCTCCGGCACTGTGGCGTTGCCCGGAATTTCATAAAGCGTATAGGCTGTTTGGAATTTGTATTACGCGATATAACTGACCAACGATAAGCCAGGCACTTCAGTGAATTCCGCTGCAATACCAATCGACAACGCTGACCGCGGTTTCGTGGACTTGTTAGAACCCATGGCTTCATCAACAATCCTTACGGCAT…
seq_32	515	ACGTCACGCCACTTTCTACCCCACCCAAGCCCTACAACCGGAACATAATGGTTTCTCGAACACAATCCGGACACCGTCTACGAAACAGATTCATTGTTATCCTATAGCGTCGCCTACCGGTACCGTGGGACCATGCTGTTCTGCGTGGCCGAGCGTATAACAATCAAATCACCAGCCCGGTACACGTTAACCCTGGGTCCAGCCGTAGGTGCTACCACCGAGTAGGCCATACCCGTGCGCTTAGGTGAATTCCGGACACATTACAATCTCCTAGGTTATAACTGTGGACCACAGTCAACAAGGTCCCAGCAGAGTTAGGCCGGCGTATAAACCACGTATTACAGATTCATTGTTATCCTATAGCGTCGCCTATGGACATAAACCAACTAACGTGGTCAA…
seq_33	515	ACGTCACGCCACTTTCTACCGGCCCACCCGGTCGCCGCCACAGCAGAATTTATTCTCGAACACAATCCCTCCAGATCACGTATTTCTATGGAGAATCAACAATTAATCGAATACCGGTCAATTGTATTTCAAACGTTACCGTCGCTGGATCAAAGCAATCGTTCGTTACTATACCTACAAAGGTCATACCGGGATTAACTTCCATACACTAAACATGAATGTTTCATATAGAACTAAGAATTTAACTATCCGCGACTAAGCAGGTCGGCGTCATTAACTTCATGATACTTGGTTATCTGGAGGTCCCGAGACTGCCCGCCGATTCCTTACGGAATCTGCCCTCTGGTAAATGGTCGTTAGAGACTCATAAAGATATAATTGCCAAACCTTATAAGTTAT…
seq_34	515	ACGTCACGCCACTTTCTACCACCCGGGAAGTTTATACAAATCAGTGTGAATTGCGCCACTGCAGCAATGTTATCTATATAGTCCTCCCAGCGTGAACCACAACCGTCAACATTGCGATGGTATTACACAATACCATAACAAGCATACCAGAGCCATGTTTATGATTGCGGCCCGCATTCACGTCGTTATTACATCACGACCGCGTGTAACACGTTACTACTAATTGTACACAATAATTAGGGTAGCGGGCCTCCGGAGCAGCCGATAATAACACTATACTACCGACCACACAACCCTCAGTTCATATGGGTCACCGACCTGCGAGTTCCCGGTGGATCCTCATGAGTTACCTTCAACCGATGAGGGTTCGTATCAGGCCAGCACCACTGTAATTGGGCG…
seq_35	515	ACGTCACGCCACTTTCTACCGGTTTATTGAATCAACCCACCTAGGCTTATCACGACCTTACCGCACGTGGTTCTGTTAGATCAAAGAGTTCCAGGCAATCCAACATATTTATAATATGGTCGCGCGCCGATTCCTTACGGGTAGTCGGCTCTGGTAGGCGTCTCCACTAGTTTTGTGTTGGAATTCACTTACTGATCCAAGTGAAAGTAGTCTAACAACGTATTAGGCATGCAATAACCCGGCACGTTCCGGTCATGGGATAAACATGTTCGACACGATCTCAAAACCAATGCATTATTAGTTACCGCGGCCGCCTGATTACAAATTTGGAAGTCCGGTCAATCGAGTGGCTATTGATTATAGTAACCGCCATTCTCGAACGGCGCACTTATAAGTGTG…
seq_36	515	ACGTCACGCCACTTTCTACCGGTGGGCCAATGGTCGCCGGTTCGAGAATTTGAAGTCTCCGCCAAACCTAGGTGTTCATAGGCCTATGGTATTGCGCCACTTGGAACCTTGTGGTGACTATCCGTCAGCGGCTCAAACAAATAATCGCTACTTGCAGTTATATATTATGGTGCCGAGGACCACAAGCACATCTTGAGCGGTGACGTGCGTAACATGAGTTACCAACGACAGTCCGCACCAACTAAAGTCTCCGCCAAACCTAGGTGTTCGTGAACCGGCACTGTAACTGCCTCTCGTCAAAGAACCCATGGCTTCAGCCTTGTAGCGTTAGGTATCGTGGATTACTGCGCGCTCCGAACGGGCTTCATAAAGCAGCAATACGCCCGATGTCAAGCCTAA…
seq_37	515	ACGTCACGCCACTTTCTACCCCAAATAATTCTATAGTTAGAGACTCATAAAGCAGCAATACGGGCTGCGCTGTGAAATCGGTGATGCCGAGAGAATCAACATTCCGCGATGACCCAGCGAACCTCGCCGATTGAGGTGCCGCACGGTTGATCCTATAAGAACTCCTCGCAACTATACAATACTTAATTACCGACCGCTTTGCGGTAGCTTAAACCTACTGGTGTCGCCATAAATGTGCGGCCGGGCCGTTTACCGCACGTACGCCGAGTTAGACGCGTCCCGACTGTTAACGAATTCCAAATTCTGGTTGCTATGGCACAATCCTATACTTACACGTATTCTGCGTTGATGCCATTTAAGGTTATTATATTAAGTGTTATAACCCTGGCATTGACCCAC…
seq_38	515	ACGTCACGCCACTTTCTACCCCGCCCAATGGACCACGCATGCGGACAACGGCAGCTTAACAAGCTTCTGCGGCATTCTGTATTAAAGTTCCACCGTAACAAATTCCAAATAATGGTAGTTCAGAATTAGTGCCTAAACAAATCTAGTTGTCCCGACCCGATAACAATTCCAAGTATCGGAGATTAATCCACAATCCTATACCCGAGATACTTTAACAACGCAAGATATCAATTTGAGTATTAGGCCTAAATAAGCGATCCTAGGAGTTGGTACACTATTCCGAAGCCATAGGATTATAGTTCATAAAGGTCAATTGAGGATCTGTAATACTTCGTGAACCCTCTAATGATAACAATTAGAACTATTCGTTGGCCGCGCGTACCCTGAGTTGCGGATCAC…
seq_39	515	ACGTCACGCCACTTTCTACCAACAAATTAGGCAATCATATCCTGTTATGTGGTGGTAGTAGAGAGCTCCAAAGCTGATGTCGGATTACGTATTAATTACTTAAGCCAGGACCACACGTTATTCACGCCGATTGCTATGTTCACGTATTGCCGTGTAAGGTTGCGATTCCGGTTGAAGCACCGGGTTATGTGGCGACCACTGACCGTTAGTATACTACCGTGTGCTTTGGAATCATATTGAGGATTGCTTTAAGCAAGTACGGCTGGTAATGTCGGATCGTGCCGGGACTACCCCGGAATTGTATCTGGACGGCCATGCCAAACCTTATAAGTCGTCATTAATACCATAAATGGTCGGGCTCCACTTAATGAAGTGAATTCATGGCGTCTTATTTGACCG…
seq_40	519	ACGTCACGCCACTTTCTACCGGTGGGTTACCAACGAAGTTAGGTTTGTATAAGGCGACCAACGGTGCTACGCGCCTCACGTATTTGCTTACGGCGTCCCGCTGTCTATACCATCATCTGGGAACCCACGTGGGCCGATTAGATTCGAGATTAAAGCTACGCGACCTTATTAAGGCCGGTACGCCGGCCCATCCACCCGTGGATTTGTTGGTCGAGTGGTCAGATGAATGGTCGGTCTTATCCAAGTACTGGGAATCCAGGGCGCGTTGACCTCATAGGCCTCGTGCCGAGTCCGTTCAACATATTTATATTAAGTTGTGAGCCAAACCTTATAAGTTTAGACGCTACCACCGAATCCTGTTAAGTTAGATAATGGTGCGGAACTCGGCCACAAACACAC…
